# Development of the Mitochondrial Base Editor Analysis Package (MitoBEAP)

**DOI:** 10.64898/2026.06.02.729539

**Authors:** Christian D. Mutti, Pavel Nash, Pedro Silva-Pinheiro, Michal Minczuk, Lindsey Van Haute

**Affiliations:** Medical Research Council Mitochondrial Biology Unit, University of Cambridge, Hills Road, Cambridge, CB2 0XY, UK

## Abstract

For many years, the genetic manipulation of mitochondrial DNA was largely hampered by inefficient delivery of nucleic acids to mitochondria. However, the development of mitoCBEs, such as mitochondrial cytosine base editors (DdCBEs), which catalyse C•G-to-T•A conversions, and more recently, mitoABEs, such as transcription-activator-like effector (TALE)-linked deaminases (TALEDs) enabling A•T-to-G•C conversion, has transformed this field. Generally, mitochondrial base editors exhibit high on-target efficiency and are straightforward to design and use. Nonetheless, unintended off-target effects cannot be overlooked and should be assessed consistently with each experiment, which can be challenging without specialised bioinformatic expertise. Here, we introduce Mitochondrial Base Editor Analysis Package (MitoBEAP), which, to our knowledge, is the first R package specifically designed to analyse next-generation sequencing data from base-edited mtDNA samples. The package facilitates the analysis of potential off-target effects, offers multiple visualisation options, and allows customisation of graphics and thresholds for calculations. As a proof of concept, this study demonstrates how MitoBEAP can be utilised to measure the efficiency of DdCBE treatment targeting human 12S rRNA, as well as to identify potentially harmful off-target conversions across the mtDNA.
