## Supplementary Table 1 for "Development of the Mitochondrial Base Editor Analysis Package (MitoBEAP)"

### Sheet: Sheet1
Primers for Sanger Sequencing
	mtDNA1401-F	GAAACTTAAGGGTCGAAGGTGG
	mtDNA1727-R	TGGTTTGGCTAAGGTTGTCTGG
Primers for long-range PCR of whole mitochondrial genome as two amplicons
	fwd_2478-10858	GCAAATCTTACCCCGCCTG
	rev_2478-10858	AATTAGGCTGTGGGTGGTTG
	fwd_2688-10653	GCCATACTAGTCTTTGCCGC
	rev_2688-10653	GGCAGGTCAATTTCACTGG
